# Genome-wide analysis of FSHD cell lines using Nanopore sequencing reveals allele-specific differences at DUX4 target genes and complex repeats

**DOI:** 10.64898/2025.12.22.696056

**Authors:** Jasmine Shaaban Sakr, Xiangduo Kong, Negar Mojgani, Erisa Taghizadeh, Elnaz Abdollahzadeh, Kyoko Yokomori, Ali Mortazavi

## Abstract

Facioscapulohumeral muscular dystrophy (FSHD) is linked to a monoallelic contraction of primate-specific 3.3kb D4Z4 macrosatellite repeats on the disease-permissive chromosome 4q (4qA haplotype) with additional mutations of a chromatin regulator SMCHD1 acting as a disease modifier. DNA hypomethylation at the D4Z4 repeat and resulting abnormal derepression of the embryonic transcription factor DUX4 encoded in the D4Z4 repeat are the hallmark of FSHD. In order to investigate the impact of FSHD mutations within as well as outside of the disease loci, we performed Nanopore direct-RNA and genomic sequencing to characterize global and D4Z4-specific changes in isoform expression and DNA methylation using CRISPR-engineered human skeletal myoblast lines carrying FSHD mutations (D4Z4 contraction and SMCHD1 mutation) compared to the isogenic parental healthy control line. Nanopore sequencing allowed us to characterize the entire unedited control and contracted D4Z4 arrays as well as distinguish differential methylation patterns at the disease locus on chromosome 4qA from those at a nearly identical nonpathogenic D4Z4 repeat arrays on chromosome 10 and disease non-permissive 4qB allele. We observe hypomethylation both at the DUX4 locus and globally in FSHD mutant cell lines in myoblasts as well as in myotubes. DUX4 target gene expression is correlated with promoter hypomethylation. *De novo* haplotype phasing of genomic and RNA reads reveals allele- and isoform-specific expression of DUX4 target genes as well as highly expressed DUX4 target pseudogenes that may contribute to disease pathogenesis. Taken together, our results indicate significant impact of FSHD mutations not only on D4Z4 allele, but also DUX4 targets and repeat regions in the genome, which may be collectively contributing to the FSHD pathogenesis.
