## Supplemental Table 1 for "Genome-wide analysis of FSHD cell lines using Nanopore sequencing reveals allele-specific differences at DUX4 target genes and complex repeats"

Genename	baseMean	LFC	lfcSE	stat	pvalue	padj	Ctrl1_TPM	Ctrl2_TPM	FSHD1_TPM	FSHD2_TPM
ZSCAN4	49.61	4.57	0.73	6.29	3.16E-10	1.76E-07	1.27	1.07	29.16	41.70
CCNA1	49.87	4.09	0.67	6.11	9.86E-10	4.57E-07	1.58	1.60	41.00	29.51
TAF11L11	70.64	8.14	1.52	5.34	9.18E-08	2.92E-05	0.32	0.00	43.02	61.84
H3P21	110.97	10.23	2.42	4.22	2.40E-05	3.03E-03	0.00	0.00	55.15	109.63
TRIM43	26.48	6.71	1.61	4.16	3.22E-05	3.93E-03	0.32	0.00	8.37	30.45
H3Y1	150.49	10.67	2.68	3.98	6.79E-05	0.01	0.00	0.00	58.90	163.97
TAF11L12	72.03	9.61	2.42	3.98	7.02E-05	0.01	0.00	0.00	50.82	56.69
SLC34A2	34.35	8.53	2.44	3.50	4.64E-04	0.03	0.00	0.00	21.65	29.51
TRIM43B	34.48	8.53	2.46	3.47	5.29E-04	0.03	0.00	0.00	12.13	38.88
DUXAP9	28.54	8.27	2.44	3.39	7.09E-04	0.04	0.00	0.00	21.08	21.55
KHDC1L	22.20	7.90	2.46	3.22	1.30E-03	0.07	0.00	0.00	13.86	19.21
H3P18	21.96	7.88	2.46	3.20	1.38E-03	0.07	0.00	0.00	11.55	21.08
DUXAP8	20.20	7.78	2.46	3.16	1.58E-03	0.08	0.00	0.00	16.17	14.05
TRIM49C	13.30	7.16	2.50	2.87	4.12E-03	0.15	0.00	0.00	8.08	11.71
TRIM49B	12.47	7.07	2.50	2.83	4.72E-03	0.17	0.00	0.00	7.80	10.78
PRAMEF2	12.68	7.08	2.52	2.81	4.89E-03	0.17	0.00	0.00	5.20	13.59
RFPL4A	12.22	7.04	2.51	2.81	5.00E-03	0.17	0.00	0.00	6.93	11.24
RFPL4AL1	11.92	6.99	2.53	2.76	0.01	0.19	0.00	0.00	4.04	13.59
PRAMEF1	10.55	6.84	2.52	2.72	0.01	0.21	0.00	0.00	7.80	7.96
ZNF296	7.03	4.77	1.76	2.71	0.01	NA	0.32	0.00	4.04	6.09
MBD3L2B	9.97	6.76	2.53	2.68	0.01	0.23	0.00	0.00	8.37	6.56
MBD3L2	9.76	6.75	2.55	2.65	0.01	0.24	0.00	0.00	10.97	3.75
PRAMEF13	7.96	6.42	2.56	2.50	0.01	NA	0.00	0.00	0.87	1.41
MBD3L4	7.49	6.36	2.57	2.47	0.01	NA	0.00	0.00	7.51	3.75
PRAMEF9	6.68	6.17	2.59	2.38	0.02	NA	0.00	0.00	4.33	5.62
TRIM49	5.66	5.93	2.62	2.26	0.02	NA	0.00	0.00	3.75	4.68
MBD3L5	5.53	5.90	2.62	2.25	0.02	NA	0.00	0.00	4.04	4.22
TRIM49D2	5.54	5.89	2.63	2.23	0.03	NA	0.00	0.00	2.60	5.62
MBD3L3	5.22	5.80	2.65	2.19	0.03	NA	0.00	0.00	2.60	5.15
LEUTX	5.07	5.80	2.66	2.18	0.03	NA	0.00	0.00	5.77	1.87
DUXAP10	4.63	5.67	2.67	2.12	0.03	NA	0.00	0.00	4.62	2.34
PRAMEF12	4.07	5.45	2.70	2.01	0.04	NA	0.00	0.00	4.33	7.50
PRAMEF15	3.63	5.27	2.77	1.91	0.06	NA	0.00	0.00	1.73	0.47
PRAMEF5	2.66	4.87	2.85	1.70	0.09	NA	0.00	0.00	2.60	1.41
RFPL4B	2.68	4.83	2.86	1.69	0.09	NA	0.00	0.00	1.15	2.81
TRIM51	2.36	4.65	2.91	1.60	0.11	NA	0.00	0.00	1.15	2.34
PRAMEF11	2.22	4.62	2.98	1.55	0.12	NA	0.00	0.00	2.31	3.75
RFPL2	2.04	4.45	2.98	1.49	0.14	NA	0.00	0.00	1.15	1.87
PRAMEF6	1.78	4.28	3.06	1.40	0.16	NA	0.00	0.00	1.73	0.94
PRAMEF14	1.53	4.03	3.15	1.28	0.20	NA	0.00	0.00	1.15	4.22
PRAMEF7	1.53	4.03	3.15	1.28	0.20	NA	0.00	0.00	0.87	1.41
PRAMEF17	1.46	4.01	3.20	1.25	0.21	NA	0.00	0.00	0.29	0.00
SLC38A1	67.29	0.76	0.62	1.23	0.22	0.91	29.12	4.26	30.60	32.79
HNRNPCL1	1.21	3.71	3.31	1.12	0.26	NA	0.00	0.00	0.87	0.94
PRAMEF20	1.08	3.57	3.42	1.04	0.30	NA	0.00	0.00	1.15	0.47
PRAMEF26	1.08	3.57	3.42	1.04	0.30	NA	0.00	0.00	0.87	4.22
PRAMEF4	0.96	3.33	3.76	0.89	0.38	NA	0.00	0.00	0.00	1.41
PRAMEF8	0.96	3.33	3.76	0.89	0.38	NA	0.00	0.00	0.00	1.41
H3Y2	0.83	3.14	3.67	0.85	0.39	NA	0.00	0.00	0.29	0.94
FRG1	169.87	-0.38	0.47	-0.81	0.42	0.96	46.22	59.65	62.65	47.79
DUXA	0.64	2.74	4.22	0.65	0.52	NA	0.00	0.00	0.00	0.94
DUXB	0.51	2.45	4.24	0.58	0.56	NA	0.00	0.00	0.29	0.47
RFPL1	0.51	2.45	4.24	0.58	0.56	NA	0.00	0.00	0.29	0.47
ZNF596	4.81	0.56	1.28	0.44	0.66	NA	1.58	0.80	2.89	1.41
RBP7	0.86	1.32	3.21	0.41	0.68	NA	0.32	0.00	0.00	0.94
VMO1	1.65	-0.78	2.21	-0.35	0.72	NA	0.32	0.80	0.87	0.00
FRG2	0.19	1.32	5.36	0.25	0.81	NA
KLF17	0.19	1.32	5.36	0.25	0.81	NA	0.00	0.00	0.29	0.00
ZNF280A	7.66	-0.25	1.12	-0.22	0.82	NA	5.06	0.53	2.02	3.28
ZNF705G	3.62	-0.31	1.47	-0.21	0.83	NA	1.58	0.80	0.58	1.87
HNRNPCL3	NA	NA	NA	NA	NA	NA	<0.1	<0.1	<0.1	<0.1
HNRNPCL4	NA	NA	NA	NA	NA	NA	0.00	0.00	0.00	0.00
KDM4E	NA	NA	NA	NA	NA	NA	<0.1	<0.1	<0.1	<0.1
PRAMEF19	NA	NA	NA	NA	NA	NA	0.00	0.00	0.00	0.00
PRAMEF25	NA	NA	NA	NA	NA	NA	0.00	0.00	0.00	0.00
PRAMEF27	NA	NA	NA	NA	NA	NA	0.00	0.00	0.00	0.00
SSU72P2	NA	NA	NA	NA	NA	NA	<0.1	<0.1	<0.1	<0.1
SSU72P4	NA	NA	NA	NA	NA	NA	<0.1	<0.1	<0.1	<0.1
SSU72P7	NA	NA	NA	NA	NA	NA	<0.1	<0.1	<0.1	<0.1
