## Supplemental Table 2 for "Genome-wide analysis of FSHD cell lines using Nanopore sequencing reveals allele-specific differences at DUX4 target genes and complex repeats"

Genename	baseMean	LFC	lfcSE	stat	pvalue	padj	Ctrl1_TPM	Ctrl2_TPM	FSHD1_TPM	FSHD2_TPM
ZSCAN4	49.76	4.58	0.73	6.30	2.91E-10	1.53E-07	1.26	1.06	29.10	41.58
CCNA1	49.92	4.11	0.67	6.13	8.69E-10	4.01E-07	1.58	1.60	40.91	29.43
TAF11L11	70.89	8.16	1.52	5.35	8.72E-08	2.58E-05	0.32	0.00	42.93	61.67
TRIM43	29.96	6.90	1.61	4.29	1.76E-05	2.39E-03	0.32	0.00	9.51	34.11
TAF11L12	72.62	9.63	2.42	3.98	6.78E-05	0.01	0.00	0.00	51.28	56.53
H3Y1	151.26	10.69	2.69	3.98	6.90E-05	0.01	0.00	0.00	58.77	163.52
DUXAP9	41.16	8.81	2.43	3.63	2.88E-04	0.02	0.00	0.00	30.83	30.37
SLC34A2	34.47	8.55	2.44	3.50	4.57E-04	0.03	0.00	0.00	21.61	29.43
DUXAP8	25.77	8.14	2.45	3.32	8.93E-04	0.05	0.00	0.00	21.61	16.82
KHDC1L	19.10	7.70	2.47	3.11	1.86E-03	0.09	0.00	0.00	10.95	17.29
DUXAP10	17.90	7.61	2.47	3.08	2.08E-03	0.09	0.00	0.00	13.54	13.08
RFPL4AL1	17.87	7.59	2.50	3.04	2.36E-03	0.10	0.00	0.00	6.63	19.62
MBD3L3	13.89	7.25	2.49	2.91	3.66E-03	0.14	0.00	0.00	10.37	10.28
PRAMEF2	12.93	7.12	2.52	2.83	4.66E-03	0.16	0.00	0.00	5.47	13.55
TRIM49B	12.51	7.09	2.51	2.83	4.69E-03	0.16	0.00	0.00	7.78	10.75
TRIM49C	11.30	6.94	2.52	2.76	0.01	0.19	0.00	0.00	6.91	9.81
ZNF296	7.05	4.79	1.77	2.71	0.01	0.21	0.32	0.00	4.03	6.07
PRAMEF1	10.26	6.81	2.53	2.70	0.01	0.21	0.00	0.00	7.78	7.48
MBD3L2B	9.99	6.78	2.53	2.68	0.01	0.22	0.00	0.00	8.36	6.54
MBD3L2	9.76	6.76	2.55	2.65	0.01	0.23	0.00	0.00	10.95	3.74
PRAMEF12	7.99	6.43	2.57	2.50	0.01	0.30	0.00	0.00	4.32	7.48
TRIM49	7.72	6.39	2.57	2.49	0.01	0.31	0.00	0.00	4.90	6.54
TRIM49D2	6.38	6.12	2.60	2.35	0.02	NA	0.00	0.00	4.32	5.14
RFPL4A	6.19	6.07	2.61	2.33	0.02	NA	0.00	0.00	4.03	5.14
PRAMEF9	5.38	5.86	2.65	2.21	0.03	NA	0.00	0.00	2.30	5.61
LEUTX	5.07	5.82	2.67	2.18	0.03	NA	0.00	0.00	5.76	1.87
MBD3L4	4.39	5.59	2.69	2.08	0.04	NA	0.00	0.00	3.75	2.80
PRAMEF14	3.65	5.29	2.78	1.91	0.06	NA	0.00	0.00	1.15	4.20
PRAMEF11	3.44	5.23	2.77	1.89	0.06	NA	0.00	0.00	2.30	2.80
RFPL4B	2.69	4.85	2.88	1.69	0.09	NA	0.00	0.00	1.15	2.80
TRIM51	2.37	4.67	2.93	1.60	0.11	NA	0.00	0.00	1.15	2.34
PRAMEF8	2.18	4.55	2.98	1.53	0.13	NA	0.00	0.00	0.86	2.34
PRAMEF5	2.10	4.53	2.98	1.52	0.13	NA	0.00	0.00	1.73	1.40
RFPL2	2.04	4.47	3.00	1.49	0.14	NA	0.00	0.00	1.15	1.87
TRIM43B	1.99	4.41	3.04	1.45	0.15	NA	0.00	0.00	0.58	2.34
PRAMEF25	1.80	4.26	3.14	1.36	0.17	NA	0.00	0.00	0.29	2.34
PRAMEF15	1.46	4.02	3.23	1.24	0.21	NA	0.00	0.00	1.73	0.47
SLC38A1	68.68	0.77	0.62	1.24	0.21	0.92	29.70	4.26	31.40	33.17
HNRNPCL1	1.21	3.72	3.34	1.12	0.26	NA	0.00	0.00	0.86	0.93
PRAMEF20	1.08	3.58	3.45	1.04	0.30	NA	0.00	0.00	1.15	0.47
PRAMEF27	1.08	3.58	3.45	1.04	0.30	NA	0.00	0.00	1.15	0.47
HNRNPCL3	1.02	3.47	3.49	0.99	0.32	NA	0.00	0.00	0.58	0.93
PRAMEF26	0.97	3.35	3.79	0.88	0.38	NA	0.00	0.00	0.00	1.40
PRAMEF4	0.97	3.35	3.79	0.88	0.38	NA	0.00	0.00	0.00	1.40
H3Y2	0.83	3.16	3.71	0.85	0.39	NA	0.00	0.00	0.29	0.93
FRG1	169.10	-0.36	0.46	-0.78	0.43	0.97	46.45	59.63	62.52	47.65
PRAMEF6	0.76	3.09	4.03	0.77	0.44	NA	0.00	0.00	1.15	0.00
DUXA	0.64	2.77	4.27	0.65	0.52	NA	0.00	0.00	0.00	0.93
HNRNPCL4	0.57	2.68	4.41	0.61	0.54	NA	0.00	0.00	0.86	0.00
DUXB	0.51	2.47	4.28	0.58	0.56	NA	0.00	0.00	0.29	0.47
RFPL1	0.51	2.47	4.28	0.58	0.56	NA	0.00	0.00	0.29	0.47
ZNF705G	1.51	-1.00	2.21	-0.45	0.65	NA	0.63	0.53	0.29	0.47
ZNF596	4.80	0.58	1.29	0.45	0.66	NA	1.58	0.80	2.88	1.40
RBP7	0.86	1.34	3.25	0.41	0.68	NA	0.32	0.00	0.00	0.93
VMO1	1.63	-0.77	2.25	-0.34	0.73	NA	0.32	0.80	0.86	0.00
PRAMEF13	0.32	1.72	5.31	0.32	0.75	NA	0.00	0.00	0.00	0.47
KLF17	0.19	1.33	5.36	0.25	0.80	NA	0.00	0.00	0.29	0.00
PRAMEF17	0.19	1.33	5.36	0.25	0.80	NA	0.00	0.00	0.29	0.00
ZNF280A	6.85	-0.25	1.18	-0.21	0.83	0.99	4.42	0.53	1.44	3.27
FRG2	NA	NA	NA	NA	NA	NA	0.00	0.00	0.00	0.00
H3P18	NA	NA	NA	NA	NA	NA	0.00	0.00	0.00	0.00
H3P21	NA	NA	NA	NA	NA	NA	0.00	0.00	0.00	0.00
KDM4E	NA	NA	NA	NA	NA	NA	<0.1	<0.1	<0.1	<0.1
MBD3L5	NA	NA	NA	NA	NA	NA	0.00	0.00	0.00	0.00
PRAMEF19	NA	NA	NA	NA	NA	NA	0.00	0.00	0.00	0.00
PRAMEF7	NA	NA	NA	NA	NA	NA	0.00	0.00	0.00	0.00
SSU72P2	NA	NA	NA	NA	NA	NA	0.00	0.00	0.00	0.00
SSU72P4	NA	NA	NA	NA	NA	NA	0.00	0.00	0.00	0.00
SSU72P7	NA	NA	NA	NA	NA	NA	0.00	0.00	0.00	0.00
